# Decoding stage-specific symbiotic programs in the *Rhizophagus irregularis*–tomato interaction using single-nucleus transcriptomics

**DOI:** 10.64898/2026.01.22.701092

**Authors:** Naomi Stuer, Toon Leroy, Thomas Eekhout, Annick De Keyser, Jasper Staut, Bert De Rybel, Klaas Vandepoele, Petra Van Damme, Judith Van Dingenen, Sofie Goormachtig

## Abstract

Arbuscular mycorrhizal fungi (AMF) establish a dynamic and asynchronous symbiosis with a wide range of land plants, involving distinct stages of root colonization and associated cellular responses that co-occur within the same root. Whilst decades of research have significantly advanced our understanding of the plant’s symbiotic gene repertoire, this spatial and temporal complexity has hindered a detailed dissection of the molecular mechanisms underlying fungal accommodation. Here, we present the first single-nucleus RNA-sequencing (snRNA-seq) dataset of *Solanum lycopersicum* roots colonized by *Rhizophagus irregularis*. Unsupervised subclustering of an AM-specific cell population resolves AM-responsive root epidermal cells as well as a developmental gradient of cortical cells across distinct stages of arbuscule formation, unveiling stage-specific transcriptional signatures during AMF colonization. Moreover, using Motif-Informed Network Inference based on single-cell EXpression data (MINI-EX), we put forward candidate transcription factors orchestrating these stage-specific transcriptional programs. Together, our data support novel hypotheses on how diverse plant developmental and physiological processes – including localized cell cycle reactivation and the integration of multiple nutritional cues – are coordinated to facilitate the establishment of a functional symbiosis. As such, this high-resolution dataset serves as a valuable resource for candidate gene prioritization and future reverse genetic studies.
