## Supplementary material for "Decoding stage-specific symbiotic programs in the *Rhizophagus irregularis*–tomato interaction using single-nucleus transcriptomics": Supplementary file S1.xlsx

### Sheet: Sheet1
scRNA-seq samples and metrics
	Sample	NST003	NST004	NST005	NST006	NST007	NST008
Biological material	Species	S. lycopersicum
	Accession	Moneymaker
	Genotype	WT
	Tissue type	roots colonized with Rhizophagus irregularis
	Treatment	AMF	Mock	AMF	Mock	AMF	Mock
	Age	11 weeks (1 week germination - 4 weeks composite plant generation - 4 weeks inoculation)
	Detailed growth conditions	During composite plant generation: on 1/2 MS plates, 24°C growth chamber, long-day conditions; During inoculation: in falcons containing 1:1 soil:vermiculite, 24°C greenhouse, long-day conditions
	Harvest conditions	Selection of transformant/SlPT4::GFP expressing roots on ice
Sample preparation	Isolation protocol	Chopping method on ice
	Tissue dissection	None
	Fixation	None
	Cell/nuclei enrichment	FACS (BD Biosciences FACSDiscover™ S8 Cell Sorter)
	Total sample preparation time	30 min	30 min	30 min	30 min	30 min	30 min
	Estimated cell/nuclei number loaded	30000	30000	30000	30000	30000	30000
	Instrument/Method/Kit	10X Genomics NextGEM 3' v3.1	10X Genomics NextGEM 3' v3.1	10X Genomics GEM-X 3' v4	10X Genomics GEM-X 3' v4	10X Genomics GEM-X 3' v4	10X Genomics GEM-X 3' v4
	Cell viability test	N/A	N/A	N/A	N/A	N/A	N/A
Libraries	Library construction	CG000204 Rev D for 3' v3.1	CG000204 Rev D for 3' v3.1	CG000731 Rev A for 3' v4	CG000731 Rev A for 3' v4	CG000731 Rev A for 3' v4	CG000731 Rev A for 3' v4
	Amplification method	PCR
	End bias	3'end bias
Sequence results	Instrument/method	NovaSeq 6000
	Library layout/paired-end	paired-end
	N total sequenced reads	30k-45k reads/cell
Raw data	Reference genome	ITAG 4.0
	Annotation version
	Mapping method (incl. software, customized settings)	STAR (cellranger) v8.0.1
	Mapping efficiency	0.697	0.704	0.443	0.424	0.424	0.461
	Sequencing saturation	0.632	0.749	0.491	0.46	0.55	0.515
	Estimation of ambient RNA	Fraction of reads in cells 78.5%	Fraction of reads in cells 77.9%	Fraction of reads in cells 66%	Fraction of reads in cells 66.6%	Fraction of reads in cells 54%	Fraction of reads in cells 59.8%
	Imputation method and settings	Not used
Processed data	N high quality cells/nuclei	12310	13037	10217	9056	7994	13264
	Filter criteria: % mitochondrial reads/cell or nucleus	0.15
	Filter criteria: % chloroplast reads/cell or nucleus	0.15
	Filter criteria: Minimum N° UMI/cell or nucleus	600
	N total detected transcripts (UMI counts)
	Doublet rate	0.08	0.08	0.044	0.044	0.044	0.044
	Median UMI counts per cell	2631	1952	2108	2852.5	1882	1963
	Median Genes per cell	1642	1391	1398	1662.5	1266.5	1292.5
	Replicate comparisons
	Batch correction method for merging (incl. reasoning for batch correction)	harmony was used as batch correction due to changes in chemistry (NextGEM vs GEM-X)
	Additional processing
Validation	Method of automatic annotation of clusters	Label transfer from tomato root scRNA-seq dataset by Canto-Pastor (2024)
	Method of manual annotation (markers, gene function info)	Expression profling of known marker genes and transcriptional GUS fusions of novel markers
	Verification in planta	transcriptional fusions of marker gene promoters for various clusters
Data availability	Analysis scripts & codes (GitHub)	N/A
	Excel Tables DEG for each cluster	Supplementary file 2
	Objects/count matrix in repository (which one, where?)	Count matrix and seurat Object have been deposited in GEO: GSE314252
	On-line tool/browser URL	www.single-cell.be/plant
	Cell-level metadata table
Additional	additional comments from the authors
